# A draft genome sequence of the miniature parasitoid wasp, *Megaphragma amalphitanum*

**DOI:** 10.1101/579052

**Authors:** Artem V. Nedoluzhko, Fedor S. Sharko, Brandon M. Lê, Svetlana V. Tsygankova, Eugenia S. Boulygina, Sergey M. Rastorguev, Alexey S. Sokolov, Fernando Rodriguez, Alexander M. Mazur, Alexey A. Polilov, Richard Benton, Michael B. Evgen’ev, Irina R. Arkhipova, Egor B. Prokhortchouk, Konstantin G. Skryabin

**Affiliations:** Nord University, Faculty of Biosciences and Aquaculture, Bodø, 8049, Norway.; National Research Center “Kurchatov Institute”, Moscow, 123182, Russia; Institute of Bioengineering, Research Center of Biotechnology of the Russian Academy of Sciences, Moscow, 117312, Russia; Josephine Bay Paul Center for Comparative Molecular Biology and Evolution, Marine Biological Laboratory, Woods Hole, Massachusetts 02543; Lomonosov Moscow State University, Faculty of Biology, Moscow, 119234, Russia; Center for Integrative Genomics, Faculty of Biology and Medicine, Génopode Building, University of Lausanne, CH-1015 Lausanne, Switzerland; Institute of Molecular Biology RAS, Moscow, 119991, Russia

## Abstract

Body size reduction, also known as miniaturization, is an important evolutionary process that affects a number of physiological and phenotypic traits and helps animals to conquer new ecological niches. However, this process is poorly understood at the molecular level. Here, we report genomic and transcriptomic features of arguably the smallest known insect – the parasitoid wasp, *Megaphragma amalphitanum* (Hymenoptera: Trichogrammatidae). In contrast to expectations, we find that the genome and transcriptome sizes of this parasitoid wasp are comparable to other members of the Chalcidoidea superfamily. Moreover, the gene content of *M. amalphitanum* compared to other chalcid wasps is remarkably conserved. Among the very rare cases of apparent gene loss is *centrosomin*, which encodes an important centrosome component; the absence of this protein might be related to the large number of anucleate neurons in *M. amalphitanum.* Intriguingly, we also observed significant changes in *M. amalphitanum* transposable element dynamics over time, whereby an initial burst was followed by suppression of activity, possibly due to a recent reinforcement of the genome defense machinery. Thus, while the *M. amalphitanum* genomic data reveal certain features that may be linked to the unusual biological properties of this organism, miniaturization is not associated with a large decrease in genome complexity.
