## Supplementary material for "A draft genome sequence of the miniature parasitoid wasp, *Megaphragma amalphitanum*": Dataset 3

### Sheet: Chaclid Missing Gene Clusters
Chaclid Missing Gene Clusters
gi|328794445|ref|XP_001123028.2| PREDICTED: protein winged eye-like [Apis mellifera]
gi|571566374|ref|XP_006557921.1| PREDICTED: uncharacterized protein LOC100577146 isoform X1 [Apis mellifera]
gi|571555528|ref|XP_003250826.2| PREDICTED: putative odorant receptor 13a-like, partial [Apis mellifera]
gi|571545638|ref|XP_006564763.1| PREDICTED: solute carrier family 46 member 3-like [Apis mellifera]
gi|328785273|ref|XP_001120670.2| PREDICTED: uncharacterized protein LOC724773 isoform X1 [Apis mellifera]
gi|571545727|ref|XP_006566886.1| PREDICTED: Golgi integral membrane protein 4-like isoform X3 [Apis mellifera]
gi|328786553|ref|XP_003250810.1| PREDICTED: zinc finger and BTB domain-containing protein 14-like isoform X1 [Apis mellifera]
gi|328790537|ref|XP_003251429.1| PREDICTED: zinc finger protein 69-like isoform X1 [Apis mellifera]
gi|571508438|ref|XP_003251706.2| PREDICTED: kin of IRRE-like protein 3-like isoform X1 [Apis mellifera]
gi|571577018|ref|XP_006571921.1| PREDICTED: LOW QUALITY PROTEIN: carboxypeptidase M-like [Apis mellifera]
gi|571546040|ref|XP_006568314.1| PREDICTED: fatty-acid amide hydrolase 2-B-like [Apis mellifera]
gi|328783455|ref|XP_393113.3| PREDICTED: rhotekin-2-like [Apis mellifera]
gi|328776415|ref|XP_003249162.1| PREDICTED: SET and MYND domain-containing protein 4-like isoform X1 [Apis mellifera]
gi|571511216|ref|XP_006559166.1| PREDICTED: putative leucine-rich repeat-containing protein DDB_G0290503-like isoform X1 [Apis mellifera]
gi|328791167|ref|XP_001122704.2| PREDICTED: uncharacterized protein LOC726990 isoform X1 [Apis mellifera]
gi|571530871|ref|XP_006569562.1| PREDICTED: splicing factor 1-like isoform X1 [Apis mellifera]
gi|571565950|ref|XP_006567039.1| PREDICTED: ankyrin repeat domain-containing protein 6-like isoform X1 [Apis mellifera]
gi|328787744|ref|XP_001122582.2| PREDICTED: uncharacterized protein LOC726866 [Apis mellifera]
gi|328779721|ref|XP_001120712.2| PREDICTED: probable serine/threonine-protein kinase dyrk2-like [Apis mellifera]
gi|571577919|ref|XP_006572216.1| PREDICTED: uncharacterized protein LOC727370 isoform X1 [Apis mellifera]
gi|571544291|ref|XP_001121388.3| PREDICTED: intraflagellar transport protein 81 homolog isoform X1 [Apis mellifera]
gi|328781866|ref|XP_003250048.1| PREDICTED: uncharacterized protein LOC100577381 isoform X1 [Apis mellifera]
gi|571572775|ref|XP_003250715.2| PREDICTED: putative leucine-rich repeat-containing protein DDB_G0290503-like [Apis mellifera]
gi|571555207|ref|XP_006566238.1| PREDICTED: ring canal kelch homolog isoform X1 [Apis mellifera]
gi|110758776|ref|XP_001121803.1| PREDICTED: ADP-ribosylation factor-like protein 2-like [Apis mellifera]
gi|571578057|ref|XP_006572265.1| PREDICTED: S1 RNA-binding domain-containing protein 1-like isoform X1 [Apis mellifera]
gi|328778481|ref|XP_392102.3| PREDICTED: thioredoxin domain-containing protein 5-like isoform 1 [Apis mellifera]
gi|571569493|ref|XP_006559358.1| PREDICTED: protein gooseberry-neuro-like [Apis mellifera]
gi|328792102|ref|XP_001121896.2| PREDICTED: exportin-6 [Apis mellifera]
gi|571515334|ref|XP_006568983.1| PREDICTED: homeotic protein female sterile-like isoform X1 [Apis mellifera]
gi|571553693|ref|XP_006564562.1| PREDICTED: dyslexia susceptibility 1 candidate gene 1 protein homolog [Apis mellifera]
gi|110750039|ref|XP_001119967.1| PREDICTED: uncharacterized protein LOC724197 [Apis mellifera]
gi|571563508|ref|XP_006558900.1| PREDICTED: myosin heavy chain 95F isoform X1 [Apis mellifera]
gi|571536095|ref|XP_006570732.1| PREDICTED: putative leucine-rich repeat-containing protein DDB_G0290503-like isoform X1 [Apis mellifera]
gi|571560523|ref|XP_006566576.1| PREDICTED: cysteine protease ATG4D-like isoform X1 [Apis mellifera]
gi|571551516|ref|XP_006559124.1| PREDICTED: knirps-related protein isoform X1 [Apis mellifera]
gi|571558170|ref|XP_006562471.1| PREDICTED: methyltransferase-like protein 9-like isoform X1 [Apis mellifera]
gi|66548732|ref|XP_624541.1| PREDICTED: protein LZIC-like [Apis mellifera]
gi|328790198|ref|XP_392431.2| PREDICTED: F-box/LRR-repeat protein 16 [Apis mellifera]
gi|571551364|ref|XP_006558409.1| PREDICTED: nuclear receptor subfamily 1 group D member 2 isoform X1 [Apis mellifera]
gi|571567914|ref|XP_006560455.1| PREDICTED: uncharacterized protein LOC410449 isoform X1 [Apis mellifera]
gi|328791037|ref|XP_003251506.1| PREDICTED: GATA zinc finger domain-containing protein 4-like [Apis mellifera]
gi|328781266|ref|XP_003249953.1| PREDICTED: uncharacterized protein LOC100576192 isoform X1 [Apis mellifera]
gi|571578749|ref|XP_006572490.1| PREDICTED: transcriptional regulator ATRX homolog, partial [Apis mellifera]
gi|571499781|ref|XP_006558639.1| PREDICTED: uncharacterized protein LOC409327 isoform X1 [Apis mellifera]
gi|571504063|ref|XP_006568707.1| PREDICTED: uncharacterized protein LOC100578300 isoform X1 [Apis mellifera]
gi|328793684|ref|XP_003251915.1| PREDICTED: uncharacterized protein LOC100578223 isoform X1 [Apis mellifera]
gi|571575378|ref|XP_006563795.1| PREDICTED: protein Gawky-like, partial [Apis mellifera]
gi|328782580|ref|XP_001121833.2| PREDICTED: zinc finger protein 454-like [Apis mellifera]
gi|571573600|ref|XP_006559271.1| PREDICTED: leucine-rich repeat and coiled-coil domain-containing protein 1-like [Apis mellifera]
gi|571545198|ref|XP_006564678.1| PREDICTED: proteoglycan 4-like isoform X1 [Apis mellifera]
gi|571504871|ref|XP_006570074.1| PREDICTED: LOW QUALITY PROTEIN: putative inositol monophosphatase 3-like [Apis mellifera]
gi|571556584|ref|XP_006557511.1| PREDICTED: uncharacterized protein LOC102654282 [Apis mellifera]
gi|571552655|ref|XP_006562850.1| PREDICTED: trichoplein keratin filament-binding protein-like [Apis mellifera]
gi|571565460|ref|XP_006566945.1| PREDICTED: alkaline phosphatase, tissue-nonspecific isozyme-like isoform X1 [Apis mellifera]
gi|110749838|ref|XP_392116.3| PREDICTED: putative uncharacterized protein DDB_G0277255-like isoform 1 [Apis mellifera]
gi|571512839|ref|XP_006565924.1| PREDICTED: KN motif and ankyrin repeat domain-containing protein 3-like isoform X1 [Apis mellifera]
gi|571507985|ref|XP_006571256.1| PREDICTED: patched domain-containing protein 3-like isoform X1 [Apis mellifera]
gi|66547672|ref|XP_623802.1| PREDICTED: 4-nitrophenylphosphatase-like [Apis mellifera]
gi|571574571|ref|XP_006563496.1| PREDICTED: colorectal mutant cancer protein-like isoform X1 [Apis mellifera]
gi|110763000|ref|XP_394040.3| PREDICTED: zucchini [Apis mellifera]
gi|328783137|ref|XP_624434.2| PREDICTED: zinc finger protein 330 homolog [Apis mellifera]
gi|571523199|ref|XP_006562043.1| PREDICTED: kinetochore-associated protein 1-like [Apis mellifera]
gi|571537026|ref|XP_006571033.1| PREDICTED: conserved oligomeric Golgi complex subunit 5 [Apis mellifera]
gi|571577479|ref|XP_006572080.1| PREDICTED: LOW QUALITY PROTEIN: GTPase-activating protein [Apis mellifera]
gi|328776738|ref|XP_001121539.2| PREDICTED: protein PFF0380w-like [Apis mellifera]
gi|571555237|ref|XP_006566243.1| PREDICTED: uncharacterized protein LOC726201 isoform X1 [Apis mellifera]
gi|571545379|ref|XP_001121847.3| PREDICTED: 5-azacytidine-induced protein 1-like [Apis mellifera]
gi|571571286|ref|XP_006563083.1| PREDICTED: uncharacterized protein LOC100577050 isoform X1 [Apis mellifera]
gi|66510575|ref|XP_392939.2| PREDICTED: hemocyte protein-glutamine gamma-glutamyltransferase-like isoform X1 [Apis mellifera]
gi|571561478|ref|XP_006566719.1| PREDICTED: zinc finger protein 91-like isoform X1 [Apis mellifera]
gi|571561766|ref|XP_006566766.1| PREDICTED: RING finger protein PFF0165c-like [Apis mellifera]
gi|328788274|ref|XP_001120635.2| PREDICTED: PRKC apoptosis WT1 regulator protein-like isoform X1 [Apis mellifera]
gi|328791001|ref|XP_392626.3| PREDICTED: ubiquitin-conjugating enzyme E2 W-like [Apis mellifera]
gi|571555134|ref|XP_006566224.1| PREDICTED: probable G-protein coupled receptor CG31760-like isoform X1 [Apis mellifera]
gi|571537348|ref|XP_006557691.1| PREDICTED: octopamine receptor beta-1R isoform X1 [Apis mellifera]
gi|110762287|ref|XP_001120535.1| PREDICTED: uncharacterized protein LOC724644 [Apis mellifera]
gi|571514532|ref|XP_006568836.1| PREDICTED: protein pygopus [Apis mellifera]
gi|571576432|ref|XP_006563151.1| PREDICTED: X-linked retinitis pigmentosa GTPase regulator-like isoform X1 [Apis mellifera]
gi|328784410|ref|XP_001121133.2| PREDICTED: carbonic anhydrase 6-like [Apis mellifera]
gi|571516234|ref|XP_006569188.1| PREDICTED: acyl-CoA synthetase family member 4-like [Apis mellifera]
gi|48095945|ref|XP_394564.1| PREDICTED: tubulin--tyrosine ligase-like protein 12-like [Apis mellifera]
gi|571547187|ref|XP_006557281.1| PREDICTED: LOW QUALITY PROTEIN: septin-4-like [Apis mellifera]
gi|571571603|ref|XP_006563145.1| PREDICTED: pyroglutamylated RFamide peptide receptor-like [Apis mellifera]
gi|58585214|ref|NP_001011636.1| FABP-like protein [Apis mellifera]
gi|571577641|ref|XP_006572135.1| PREDICTED: uncharacterized protein LOC100577690 [Apis mellifera]
gi|328775833|ref|XP_001122675.2| PREDICTED: uncharacterized protein LOC726958 [Apis mellifera]
gi|571556593|ref|XP_006557512.1| PREDICTED: la-related protein 6-like [Apis mellifera]
gi|571574569|ref|XP_006563495.1| PREDICTED: ETS-like protein pointed, isoform P2/D-like [Apis mellifera]
gi|571567939|ref|XP_006560459.1| PREDICTED: GTP-binding protein ypt7 [Apis mellifera]
gi|571561776|ref|XP_006566767.1| PREDICTED: protein bunched, class 2/F/G isoform isoform X1 [Apis mellifera]
gi|328792080|ref|XP_003251678.1| PREDICTED: uncharacterized protein LOC100578257 [Apis mellifera]
gi|325297013|ref|NP_001191680.1| enhancer of filamentation 1 [Apis mellifera]
gi|571578030|ref|XP_006572256.1| PREDICTED: uncharacterized protein LOC100576438 [Apis mellifera]
gi|571536590|ref|XP_006570977.1| PREDICTED: dephospho-CoA kinase domain-containing protein [Apis mellifera]
gi|328782929|ref|XP_001121941.2| PREDICTED: uncharacterized protein LOC726184 [Apis mellifera]
gi|571544547|ref|XP_006563926.1| PREDICTED: uncharacterized protein LOC413106 isoform X1 [Apis mellifera]
gi|571568361|ref|XP_006564118.1| PREDICTED: uncharacterized protein LOC102655841 [Apis mellifera]
gi|328786696|ref|XP_003250832.1| PREDICTED: hairy/enhancer-of-split related with YRPW motif protein-like [Apis mellifera]
gi|328782117|ref|XP_001123212.2| PREDICTED: uncharacterized protein LOC727502 [Apis mellifera]
gi|571504971|ref|XP_006570089.1| PREDICTED: dorsal-ventral patterning protein Sog isoform X1 [Apis mellifera]
gi|328784779|ref|XP_001122379.2| PREDICTED: uncharacterized protein LOC726658 isoform 1 [Apis mellifera]
gi|571504840|ref|XP_006570068.1| PREDICTED: CAS1 domain-containing protein 1-like isoform X1 [Apis mellifera]
gi|94158832|ref|NP_001035315.1| odorant binding protein 9 precursor [Apis mellifera]
gi|571555259|ref|XP_006566249.1| PREDICTED: uncharacterized protein LOC102656594 [Apis mellifera]
gi|328783380|ref|XP_394069.4| PREDICTED: splicing regulator RBM11-like isoform 1 [Apis mellifera]
gi|571564944|ref|XP_006565290.1| PREDICTED: sodium- and chloride-dependent GABA transporter 1 isoform X1 [Apis mellifera]
gi|571509185|ref|XP_006571481.1| PREDICTED: monocarboxylate transporter 12-like isoform X1 [Apis mellifera]
gi|328776999|ref|XP_001121683.2| PREDICTED: uncharacterized protein LOC725889 [Apis mellifera]
gi|571576573|ref|XP_006563213.1| PREDICTED: LOW QUALITY PROTEIN: calcium uptake protein 3, mitochondrial-like [Apis mellifera]
gi|110758145|ref|XP_001121096.1| PREDICTED: TWiK family of potassium channels protein 7-like [Apis mellifera]
gi|571539788|ref|XP_006565526.1| PREDICTED: tetraspanin-5 isoform X1 [Apis mellifera]
gi|571528737|ref|XP_003250685.2| PREDICTED: uncharacterized protein LOC100576129 isoform X1 [Apis mellifera]
gi|328788164|ref|XP_001122651.2| PREDICTED: PI-PLC X domain-containing protein 1 isoform X1 [Apis mellifera]
gi|110757929|ref|XP_001122483.1| PREDICTED: facilitated trehalose transporter Tret1-like [Apis mellifera]
gi|571575649|ref|XP_006557820.1| PREDICTED: mitogen-activated protein kinase-binding protein 1-like isoform X1 [Apis mellifera]
gi|571525438|ref|XP_001122055.3| PREDICTED: myosin-2 heavy chain isoform X1 [Apis mellifera]
gi|328777814|ref|XP_395507.4| PREDICTED: testis-specific serine/threonine-protein kinase 1-like [Apis mellifera]
gi|571529260|ref|XP_006567742.1| PREDICTED: NACHT and WD repeat domain-containing protein 1-like isoform X1 [Apis mellifera]
gi|328779996|ref|XP_003249733.1| PREDICTED: F-box/LRR-repeat protein 7-like isoform 2 [Apis mellifera]
gi|571522614|ref|XP_006560610.1| PREDICTED: hexokinase-1-like [Apis mellifera]
gi|571574825|ref|XP_006563594.1| PREDICTED: uncharacterized protein LOC102655585 [Apis mellifera]
gi|571521522|ref|XP_006569951.1| PREDICTED: protein sickie-like [Apis mellifera]
gi|571535223|ref|XP_006568312.1| PREDICTED: LOW QUALITY PROTEIN: homeotic protein spalt-major-like, partial [Apis mellifera]
gi|571573151|ref|XP_006565859.1| PREDICTED: facilitated trehalose transporter Tret1-like isoform X1 [Apis mellifera]
gi|66505000|ref|XP_623134.1| PREDICTED: peroxisomal membrane protein 11B-like isoform 2 [Apis mellifera]
gi|328781437|ref|XP_001121132.2| PREDICTED: uncharacterized protein LOC725260 isoform X1 [Apis mellifera]
gi|571575463|ref|XP_006557746.1| PREDICTED: uncharacterized protein LOC726251 isoform X1 [Apis mellifera]
gi|571545598|ref|XP_001122246.3| PREDICTED: adenylate cyclase type 5-like [Apis mellifera]
gi|328786574|ref|XP_003250814.1| PREDICTED: uncharacterized protein LOC726268 isoform 2 [Apis mellifera]
gi|571536635|ref|XP_006570981.1| PREDICTED: zinc finger MYND domain-containing protein 11-like isoform X1 [Apis mellifera]
gi|571521112|ref|XP_006569309.1| PREDICTED: uncharacterized protein LOC414002 [Apis mellifera]
gi|571573896|ref|XP_006560736.1| PREDICTED: O-phosphoseryl-tRNA(Sec) selenium transferase-like isoform X1 [Apis mellifera]
gi|571563604|ref|XP_006559298.1| PREDICTED: uncharacterized protein LOC102654078 [Apis mellifera]
gi|571522647|ref|XP_006560615.1| PREDICTED: protein zwilch homolog [Apis mellifera]
gi|110750860|ref|XP_001121279.1| PREDICTED: ADP-ribosylation factor-like protein 6-interacting protein 1-like [Apis mellifera]
gi|66521795|ref|XP_393861.2| PREDICTED: popeye domain-containing protein 3-like [Apis mellifera]
gi|328791084|ref|XP_393224.2| PREDICTED: adenosine monophosphate-protein transferase FICD homolog isoform 1 [Apis mellifera]
gi|328789591|ref|XP_001121986.2| PREDICTED: cAMP-responsive element-binding protein-like 2-like [Apis mellifera]
gi|571502934|ref|XP_006565392.1| PREDICTED: dexamethasone-induced Ras-related protein 1-like, partial [Apis mellifera]
gi|328787173|ref|XP_003250892.1| PREDICTED: uncharacterized protein LOC100576421 isoform X1 [Apis mellifera]
gi|571536730|ref|XP_006570993.1| PREDICTED: plasminogen-like isoform X1 [Apis mellifera]
gi|571515801|ref|XP_006569084.1| PREDICTED: tyrosine-protein phosphatase 99A-like isoform X1 [Apis mellifera]
gi|571577605|ref|XP_006572121.1| PREDICTED: uncharacterized protein LOC726292 isoform X1 [Apis mellifera]
gi|571542661|ref|XP_006559568.1| PREDICTED: E3 ubiquitin-protein ligase TRIM23-like [Apis mellifera]
gi|328788849|ref|XP_003251193.1| PREDICTED: uncharacterized protein LOC100577530 isoform X1 [Apis mellifera]
gi|571526184|ref|XP_006569393.1| PREDICTED: germinal-center associated nuclear protein-like [Apis mellifera]
gi|328776000|ref|XP_001122053.2| PREDICTED: uncharacterized protein LOC726305 isoform X1 [Apis mellifera]
gi|110762352|ref|XP_001120039.1| PREDICTED: bone morphogenetic protein 5-like [Apis mellifera]
gi|571499909|ref|XP_006558648.1| PREDICTED: heparan sulfate 2-O-sulfotransferase pipe-like isoform X1 [Apis mellifera]
gi|571549835|ref|XP_006561940.1| PREDICTED: uncharacterized protein LOC102653932 isoform X1 [Apis mellifera]
gi|110761524|ref|XP_001120948.1| PREDICTED: putative odorant receptor 67c [Apis mellifera]
gi|66523541|ref|XP_625190.1| PREDICTED: serine/threonine-protein phosphatase 6 regulatory ankyrin repeat subunit A-like isoform 2 [Apis mellifera]
gi|110750056|ref|XP_001120530.1| PREDICTED: myeloma-overexpressed gene 2 protein homolog [Apis mellifera]
gi|571570947|ref|XP_006563033.1| PREDICTED: potassium voltage-gated channel subfamily H member 7-like isoform X1 [Apis mellifera]
gi|571500871|ref|XP_006561983.1| PREDICTED: NGFI-A-binding protein homolog isoform X1 [Apis mellifera]
gi|571564195|ref|XP_006562291.1| PREDICTED: mucin-19-like isoform X1 [Apis mellifera]
gi|571515521|ref|XP_006569026.1| PREDICTED: AF4/FMR2 family member 4-like isoform X1 [Apis mellifera]
gi|328781496|ref|XP_001121365.2| PREDICTED: LIM/homeobox protein Awh-like isoform X1 [Apis mellifera]
gi|571531241|ref|XP_003251458.2| PREDICTED: uncharacterized protein LOC100579034 isoform X1 [Apis mellifera]
gi|48130104|ref|XP_393312.1| PREDICTED: enhancer of split mgamma protein-like [Apis mellifera]
gi|571499916|ref|XP_006558650.1| PREDICTED: glycogen-binding subunit 76A-like isoform X1 [Apis mellifera]
gi|571545568|ref|XP_006564749.1| PREDICTED: uncharacterized protein LOC551409 [Apis mellifera]
gi|328784132|ref|XP_001121426.2| PREDICTED: protein zer-1 homolog isoformX1 [Apis mellifera]
gi|571571370|ref|XP_006563100.1| PREDICTED: zinc finger protein 423 isoform X1 [Apis mellifera]
gi|571553535|ref|XP_006564536.1| PREDICTED: putative leucine-rich repeat-containing protein DDB_G0290503-like isoform X1 [Apis mellifera]
gi|571521786|ref|XP_006557981.1| PREDICTED: zinc finger MIZ domain-containing protein 1 [Apis mellifera]
gi|571568165|ref|XP_006562801.1| PREDICTED: arf-GAP with coiled-coil, ANK repeat and PH domain-containing protein 2 isoform X1 [Apis mellifera]
gi|110751198|ref|XP_001120246.1| PREDICTED: probable RNA-binding protein EIF1AD-like isoform X1 [Apis mellifera]
gi|571545796|ref|XP_006566901.1| PREDICTED: uncharacterized protein LOC551572 isoform X1 [Apis mellifera]
gi|328788262|ref|XP_001121167.2| PREDICTED: cancer-related nucleoside-triphosphatase homolog isoform X1 [Apis mellifera]
gi|66525397|ref|XP_625226.1| PREDICTED: ubiquitin domain-containing protein 2-like [Apis mellifera]
gi|571534146|ref|XP_006564184.1| PREDICTED: protein fem-1 homolog CG6966-like isoform X1 [Apis mellifera]
gi|571529759|ref|XP_006567837.1| PREDICTED: dual specificity protein phosphatase 10 [Apis mellifera]
gi|571536987|ref|XP_006571023.1| PREDICTED: LOW QUALITY PROTEIN: WD repeat-containing protein on Y chromosome-like [Apis mellifera]
gi|328792519|ref|XP_003251739.1| PREDICTED: protein TIPIN homolog [Apis mellifera]
gi|571511986|ref|XP_001121250.3| PREDICTED: THO complex subunit 4-like [Apis mellifera]
gi|571513866|ref|XP_006568295.1| PREDICTED: dentin sialophosphoprotein-like [Apis mellifera]
gi|571554160|ref|XP_006566050.1| PREDICTED: dopamine N-acetyltransferase isoform X2 [Apis mellifera]
gi|58585222|ref|NP_001011640.1| take-out-like carrier protein precursor [Apis mellifera]
gi|571514631|ref|XP_006568853.1| PREDICTED: D-beta-hydroxybutyrate dehydrogenase, mitochondrial-like isoform X1 [Apis mellifera]
gi|571577865|ref|XP_006572198.1| PREDICTED: sialin-like isoform X1 [Apis mellifera]
gi|66513493|ref|XP_623568.1| PREDICTED: peroxisomal membrane protein 2-like [Apis mellifera]
gi|571501121|ref|XP_006562570.1| PREDICTED: TNF receptor-associated factor 6 isoform X1 [Apis mellifera]
gi|571512864|ref|XP_006565928.1| PREDICTED: THUMP domain-containing protein 3-like isoform X1 [Apis mellifera]
gi|571552949|ref|XP_006562904.1| PREDICTED: trimethylguanosine synthase-like isoform X1 [Apis mellifera]
gi|110760709|ref|XP_001120519.1| PREDICTED: uncharacterized protein LOC725452 [Apis mellifera]
gi|571508701|ref|XP_003251726.2| PREDICTED: RNA pseudouridylate synthase domain-containing protein 4-like [Apis mellifera]
gi|328781167|ref|XP_003249931.1| PREDICTED: uncharacterized protein LOC100577151 [Apis mellifera]
gi|328790391|ref|XP_001121102.2| PREDICTED: ninjurin-1-like [Apis mellifera]
gi|328778095|ref|XP_623670.3| PREDICTED: lysosomal Pro-X carboxypeptidase-like [Apis mellifera]
gi|571504732|ref|XP_396475.4| PREDICTED: LOW QUALITY PROTEIN: carboxyl-terminal PDZ ligand of neuronal nitric oxide synthase protein-like [Apis mellifera]
gi|328790042|ref|XP_393156.4| PREDICTED: uncharacterized protein LOC409658 [Apis mellifera]
gi|328784849|ref|XP_392767.4| PREDICTED: acid phosphatase-like protein 2-like [Apis mellifera]
gi|328787476|ref|XP_001121912.2| PREDICTED: blood vessel epicardial substance-like isoform X1 [Apis mellifera]
gi|328789817|ref|XP_003251325.1| PREDICTED: helix-loop-helix protein delilah-like [Apis mellifera]
gi|110748765|ref|XP_001120937.1| PREDICTED: leucine-rich repeat-containing G-protein coupled receptor 4-like [Apis mellifera]
gi|66547599|ref|XP_623499.1| PREDICTED: selection and upkeep of intraepithelial T-cells protein 2-like [Apis mellifera]
gi|328778537|ref|XP_003249512.1| PREDICTED: uncharacterized protein LOC100577582 isoform X1 [Apis mellifera]
gi|118150496|ref|NP_001071286.1| signal sequence receptor beta [Apis mellifera]
gi|571537687|ref|XP_006558854.1| PREDICTED: uncharacterized protein LOC411586 isoform X1 [Apis mellifera]
gi|571565834|ref|XP_006567021.1| PREDICTED: leucokinin receptor isoform X1 [Apis mellifera]
gi|328776054|ref|XP_003249110.1| PREDICTED: transcription factor 21-like [Apis mellifera]
gi|571515573|ref|XP_006569036.1| PREDICTED: centrosomal protein of 97 kDa isoform X1 [Apis mellifera]
gi|571563076|ref|XP_006570547.1| PREDICTED: tyrosine-protein phosphatase non-receptor type 23-like [Apis mellifera]
gi|328790728|ref|XP_001122059.2| PREDICTED: receptor-binding cancer antigen expressed on SiSo cells [Apis mellifera]
gi|571546494|ref|XP_006569780.1| PREDICTED: zinc finger protein 800-like isoform X1 [Apis mellifera]
gi|571562161|ref|XP_006566833.1| PREDICTED: nuclear anchorage protein 1-like [Apis mellifera]
gi|571499982|ref|XP_006558657.1| PREDICTED: protein FAM69C-like isoform X1 [Apis mellifera]
gi|571514678|ref|XP_006568861.1| PREDICTED: uncharacterized protein LOC725376 [Apis mellifera]
gi|571500816|ref|XP_006561976.1| PREDICTED: ubiquitin carboxyl-terminal hydrolase 3-like isoform X1 [Apis mellifera]
gi|507418860|ref|NP_001265263.1| PI-PLC X domain-containing protein 1-like precursor [Apis mellifera]
gi|571546213|ref|XP_006568577.1| PREDICTED: monocarboxylate transporter 12-like isoform X1 [Apis mellifera]
gi|571569433|ref|XP_006559343.1| PREDICTED: tubulin polyglutamylase TTLL4-like isoform X1 [Apis mellifera]
gi|328793912|ref|XP_003251943.1| PREDICTED: ADP-ribosylation factor-like protein 13B-like isoform X1 [Apis mellifera]
gi|58585074|ref|NP_001011566.1| Krueppel homologous protein 1 [Apis mellifera]
gi|571523523|ref|XP_006562680.1| PREDICTED: pyruvate kinase-like [Apis mellifera]
gi|571538138|ref|XP_006559869.1| PREDICTED: protein kinase C-binding protein NELL1-like isoform X1 [Apis mellifera]
gi|328791912|ref|XP_001121051.2| PREDICTED: G patch domain-containing protein 11-like [Apis mellifera]
gi|328784643|ref|XP_003250478.1| PREDICTED: vascular endothelial growth factor A-A-like [Apis mellifera]
gi|571562942|ref|XP_006570521.1| PREDICTED: uncharacterized protein LOC408333 isoform X1 [Apis mellifera]
gi|110756134|ref|XP_392319.3| PREDICTED: UDP-glucuronosyltransferase 1-3-like [Apis mellifera]
gi|571540686|ref|XP_006568425.1| PREDICTED: PP2C-like domain-containing protein CG9801-like [Apis mellifera]
gi|571521667|ref|XP_006557395.1| PREDICTED: probable enoyl-CoA hydratase, mitochondrial-like [Apis mellifera]
gi|571528224|ref|XP_006564269.1| PREDICTED: AT-rich interactive domain-containing protein 4B-like [Apis mellifera]
gi|328783881|ref|XP_001123118.2| PREDICTED: slit homolog 2 protein-like isoform X1 [Apis mellifera]
gi|571515709|ref|XP_006569062.1| PREDICTED: dentin sialophosphoprotein-like isoform X1 [Apis mellifera]
gi|571535897|ref|XP_006570602.1| PREDICTED: uncharacterized protein LOC100577815 [Apis mellifera]
gi|571515599|ref|XP_006569041.1| PREDICTED: ubinuclein-1-like isoform X1 [Apis mellifera]
gi|328778930|ref|XP_003249567.1| PREDICTED: uncharacterized protein LOC100577132 [Apis mellifera]
gi|571514689|ref|XP_001122298.3| PREDICTED: CWF19-like protein 2-like [Apis mellifera]
gi|356991264|ref|NP_001239361.1| uncharacterized protein LOC551357 [Apis mellifera]
gi|571567927|ref|XP_006560457.1| PREDICTED: probable nuclear hormone receptor HR38 isoform X1 [Apis mellifera]
gi|571577768|ref|XP_003251881.2| PREDICTED: LOW QUALITY PROTEIN: E3 ubiquitin-protein ligase AMFR-like, partial [Apis mellifera]
gi|110750022|ref|XP_001121473.1| PREDICTED: uncharacterized protein LOC725651 [Apis mellifera]
gi|66546392|ref|XP_392295.2| PREDICTED: uncharacterized protein LOC408761 isoform 2 [Apis mellifera]
gi|328783717|ref|XP_625227.2| PREDICTED: MMS19 nucleotide excision repair protein homolog [Apis mellifera]
gi|571567172|ref|XP_001120705.3| PREDICTED: membrane metallo-endopeptidase-like 1-like isoform X1 [Apis mellifera]
gi|571532021|ref|XP_006570298.1| PREDICTED: focadhesin-like [Apis mellifera]
gi|571536610|ref|XP_006570980.1| PREDICTED: probable phosphatase phospho2-like [Apis mellifera]
gi|571569484|ref|XP_006559356.1| PREDICTED: protein gooseberry-like isoform X1 [Apis mellifera]
gi|571569497|ref|XP_006559359.1| PREDICTED: uncharacterized protein LOC100577694 [Apis mellifera]
gi|571549922|ref|XP_006561956.1| PREDICTED: 2',5'-phosphodiesterase 12-like [Apis mellifera]
gi|571511199|ref|XP_006559161.1| PREDICTED: histone-lysine N-methyltransferase trithorax isoform X1 [Apis mellifera]
gi|571536540|ref|XP_006570975.1| PREDICTED: transcription factor Maf [Apis mellifera]
gi|122427833|ref|NP_001073563.2| neuropeptides capa receptor-like protein [Apis mellifera]
gi|110768981|ref|XP_001122458.1| PREDICTED: venom acid phosphatase Acph-1-like isoform X1 [Apis mellifera]
gi|571499290|ref|XP_006557420.1| PREDICTED: BTB/POZ domain-containing protein 3-like [Apis mellifera]
gi|571565158|ref|XP_006565331.1| PREDICTED: zinc finger CCCH domain-containing protein 13-like [Apis mellifera]
gi|328779763|ref|XP_003249699.1| PREDICTED: centaurin-gamma-1A [Apis mellifera]
gi|571516368|ref|XP_006557315.1| PREDICTED: uncharacterized protein LOC100577436 [Apis mellifera]
gi|571567971|ref|XP_006560463.1| PREDICTED: protein tyrosine phosphatase domain-containing protein 1-like isoform X1 [Apis mellifera]
gi|66526659|ref|XP_392103.2| PREDICTED: tektin-4-like [Apis mellifera]
gi|571526446|ref|XP_396349.3| PREDICTED: E3 ubiquitin-protein ligase MYLIP [Apis mellifera]
gi|328787793|ref|XP_001120680.2| PREDICTED: uncharacterized protein LOC724781 isoform X1 [Apis mellifera]
gi|571529071|ref|XP_006567708.1| PREDICTED: uncharacterized protein LOC100576683 [Apis mellifera]
gi|571556048|ref|XP_006569237.1| PREDICTED: caldesmon-like isoform X1 [Apis mellifera]
gi|110757824|ref|XP_392398.3| PREDICTED: inositol monophosphatase 2-like [Apis mellifera]
gi|571536598|ref|XP_006570978.1| PREDICTED: zinc finger CCCH domain-containing protein 10-like isoform X1 [Apis mellifera]
gi|571518607|ref|XP_006560984.1| PREDICTED: uncharacterized protein LOC726282 [Apis mellifera]
gi|571569671|ref|XP_006560071.1| PREDICTED: maternal protein exuperantia isoform X1 [Apis mellifera]
gi|571538588|ref|XP_006560222.1| PREDICTED: uncharacterized protein ZC84.1-like isoform X1 [Apis mellifera]

### Sheet: Chalcid Unique Gene Clusters
Chalcid Unique Gene Clusters
Ceratosolen_10020,Ceratosolen_10028,Copidosoma_2037,Megaphragma_13165,Nasonia_12053,Trichogramma_9417
Ceratosolen_102,Copidosoma_10285,Copidosoma_109,Megaphragma_5599,Nasonia_3206,Trichogramma_1617,Trichogramma_1619,Trichogramma_1621
Ceratosolen_10732,Ceratosolen_10733,Ceratosolen_10735,Copidosoma_8136,Megaphragma_68621,Nasonia_9395,Trichogramma_2996,Trichogramma_3004,Trichogramma_3007
Ceratosolen_11200,Copidosoma_13280,Megaphragma_76673,Nasonia_6928,Trichogramma_14774
Ceratosolen_11405,Copidosoma_15668,Copidosoma_2510,Megaphragma_73582,Nasonia_2596,Trichogramma_1499,Trichogramma_1500,Trichogramma_1501,Trichogramma_15676,Trichogramma_15677,Trichogramma_15678,Trichogramma_15680
Ceratosolen_11409,Copidosoma_13325,Megaphragma_55959,Nasonia_2591,Trichogramma_1493
Ceratosolen_11794,Copidosoma_762,Megaphragma_72058,Nasonia_12913,Trichogramma_7097
Ceratosolen_11811,Copidosoma_7099,Copidosoma_7100,Megaphragma_71055,Nasonia_12872,Trichogramma_5204
Ceratosolen_11858,Copidosoma_593,Megaphragma_806,Nasonia_13539,Trichogramma_14712,Trichogramma_14713,Trichogramma_15749
Ceratosolen_11861,Copidosoma_1391,Megaphragma_70463,Nasonia_6693,Trichogramma_11280,Trichogramma_11281,Trichogramma_11282
Ceratosolen_11890,Copidosoma_14938,Megaphragma_76531,Nasonia_5422,Trichogramma_17847
Ceratosolen_11893,Copidosoma_13257,Megaphragma_76672,Nasonia_16715,Trichogramma_14689
Ceratosolen_11904,Copidosoma_2896,Megaphragma_75444,Nasonia_13547,Trichogramma_17802
Ceratosolen_11988,Copidosoma_3611,Megaphragma_4251,Nasonia_8363,Trichogramma_6391
Ceratosolen_12088,Ceratosolen_12090,Copidosoma_14889,Copidosoma_14890,Copidosoma_14891,Megaphragma_71983,Nasonia_7826,Trichogramma_2374
Ceratosolen_12314,Ceratosolen_12315,Ceratosolen_12316,Copidosoma_3019,Copidosoma_3020,Megaphragma_69268,Nasonia_1227,Trichogramma_10293,Trichogramma_10294
Ceratosolen_12808,Ceratosolen_1417,Copidosoma_10192,Copidosoma_15943,Megaphragma_11725,Megaphragma_52201,Nasonia_7824,Trichogramma_19595,Trichogramma_7712,Trichogramma_7713,Trichogramma_7715
Ceratosolen_1307,Ceratosolen_1308,Copidosoma_4118,Copidosoma_4119,Copidosoma_4120,Megaphragma_73753,Nasonia_3138,Trichogramma_19362,Trichogramma_19363,Trichogramma_19364,Trichogramma_19365,Trichogramma_3792
Ceratosolen_1316,Copidosoma_1951,Megaphragma_74197,Nasonia_8497,Trichogramma_12568
Ceratosolen_1336,Copidosoma_4254,Megaphragma_23318,Megaphragma_23319,Nasonia_14607,Trichogramma_8299
Ceratosolen_1395,Copidosoma_12587,Copidosoma_16615,Megaphragma_22254,Nasonia_14626,Trichogramma_4886
Ceratosolen_1404,Copidosoma_12585,Megaphragma_2487,Nasonia_14573,Trichogramma_15907
Ceratosolen_1405,Copidosoma_12519,Megaphragma_5755,Nasonia_7168,Trichogramma_4792
Ceratosolen_1406,Copidosoma_12565,Copidosoma_12566,Megaphragma_7331,Nasonia_3280,Trichogramma_15863,Trichogramma_15864,Trichogramma_4807,Trichogramma_9451
Ceratosolen_1764,Copidosoma_4315,Megaphragma_22464,Nasonia_14627,Trichogramma_4787
Ceratosolen_1838,Copidosoma_5167,Megaphragma_68805,Nasonia_10352,Trichogramma_13582
Ceratosolen_1922,Ceratosolen_3414,Ceratosolen_8042,Copidosoma_13201,Copidosoma_13202,Copidosoma_15734,Copidosoma_15822,Copidosoma_2504,Megaphragma_45605,Megaphragma_56075,Nasonia_4007,Nasonia_4050,Nasonia_8819,Trichogramma_12824
Ceratosolen_1952,Copidosoma_11288,Copidosoma_11290,Megaphragma_12048,Nasonia_2173,Trichogramma_2153,Trichogramma_2154
Ceratosolen_2040,Copidosoma_12439,Megaphragma_72512,Nasonia_7302,Trichogramma_14438
Ceratosolen_2360,Copidosoma_7164,Megaphragma_66967,Nasonia_5351,Trichogramma_5466
Ceratosolen_2397,Ceratosolen_2398,Copidosoma_12894,Megaphragma_17013,Megaphragma_73319,Nasonia_6073,Trichogramma_5117
Ceratosolen_2405,Copidosoma_12706,Copidosoma_17277,Megaphragma_70388,Nasonia_6078,Trichogramma_16739,Trichogramma_16740,Trichogramma_16741,Trichogramma_5124
Ceratosolen_2481,Copidosoma_7555,Megaphragma_75083,Nasonia_10769,Nasonia_11802,Trichogramma_11850
Ceratosolen_2690,Copidosoma_3442,Megaphragma_21102,Nasonia_11964,Trichogramma_11921
Ceratosolen_27,Copidosoma_8256,Megaphragma_7130,Nasonia_5906,Trichogramma_9203
Ceratosolen_2833,Ceratosolen_3945,Copidosoma_10907,Megaphragma_66140,Nasonia_3600,Trichogramma_16127,Trichogramma_16128,Trichogramma_16129,Trichogramma_16130,Trichogramma_16131,Trichogramma_427
Ceratosolen_2937,Copidosoma_11458,Copidosoma_11459,Megaphragma_15079,Nasonia_354,Trichogramma_16071,Trichogramma_267
Ceratosolen_3173,Ceratosolen_3174,Ceratosolen_3175,Copidosoma_11362,Megaphragma_68802,Nasonia_3002,Trichogramma_5874,Trichogramma_5875
Ceratosolen_3183,Ceratosolen_3184,Copidosoma_3170,Megaphragma_73796,Nasonia_982,Trichogramma_12022
Ceratosolen_324,Copidosoma_15463,Copidosoma_2601,Megaphragma_69440,Nasonia_15907,Trichogramma_2959
Ceratosolen_3325,Copidosoma_13419,Megaphragma_66511,Nasonia_936,Trichogramma_12236
Ceratosolen_3408,Copidosoma_6878,Megaphragma_67671,Megaphragma_67672,Nasonia_2260,Trichogramma_5172,Trichogramma_5217,Trichogramma_5223
Ceratosolen_3432,Copidosoma_13874,Megaphragma_707,Nasonia_5494,Nasonia_5495,Trichogramma_358,Trichogramma_385
Ceratosolen_3452,Copidosoma_16222,Copidosoma_16223,Copidosoma_16224,Copidosoma_16225,Megaphragma_74137,Nasonia_13185,Trichogramma_16702,Trichogramma_16703,Trichogramma_16704,Trichogramma_16705,Trichogramma_16706
Ceratosolen_3469,Copidosoma_7824,Megaphragma_76211,Nasonia_16278,Trichogramma_8565
Ceratosolen_3470,Copidosoma_15609,Megaphragma_1260,Nasonia_11495,Trichogramma_5785
Ceratosolen_3618,Copidosoma_6098,Copidosoma_6107,Megaphragma_66374,Nasonia_2377,Trichogramma_11513,Trichogramma_11514
Ceratosolen_3891,Copidosoma_6536,Copidosoma_6538,Megaphragma_68887,Nasonia_2337,Trichogramma_12778
Ceratosolen_394,Ceratosolen_403,Ceratosolen_412,Ceratosolen_419,Ceratosolen_426,Copidosoma_1865,Copidosoma_1867,Megaphragma_6809,Nasonia_11504,Trichogramma_1294
Ceratosolen_3962,Ceratosolen_3963,Copidosoma_412,Megaphragma_74063,Nasonia_10021,Trichogramma_13411
Ceratosolen_4074,Ceratosolen_4082,Copidosoma_5415,Copidosoma_5416,Megaphragma_22131,Nasonia_11955,Trichogramma_11656
Ceratosolen_4219,Copidosoma_9887,Megaphragma_52871,Nasonia_7227,Trichogramma_10164,Trichogramma_10165,Trichogramma_10166,Trichogramma_19612
Ceratosolen_4235,Copidosoma_2734,Megaphragma_18743,Nasonia_10744,Trichogramma_12860
Ceratosolen_4243,Copidosoma_16810,Megaphragma_69614,Nasonia_2354,Trichogramma_13288
Ceratosolen_4314,Copidosoma_3366,Copidosoma_3367,Megaphragma_10953,Nasonia_7211,Trichogramma_4849
Ceratosolen_4336,Copidosoma_10846,Megaphragma_22612,Nasonia_3616,Trichogramma_6376
Ceratosolen_4363,Copidosoma_2725,Megaphragma_75655,Nasonia_15703,Trichogramma_306
Ceratosolen_4408,Copidosoma_15071,Megaphragma_75924,Nasonia_377,Trichogramma_168
Ceratosolen_4476,Copidosoma_8283,Copidosoma_8295,Megaphragma_15517,Nasonia_10543,Trichogramma_14063
Ceratosolen_4648,Copidosoma_12091,Megaphragma_72693,Nasonia_9267,Trichogramma_3548,Trichogramma_3549
Ceratosolen_4668,Copidosoma_1245,Copidosoma_1246,Copidosoma_1248,Megaphragma_22089,Nasonia_5533,Trichogramma_3929,Trichogramma_3930
Ceratosolen_4681,Copidosoma_4747,Megaphragma_76338,Nasonia_5798,Trichogramma_9757
Ceratosolen_4683,Copidosoma_14500,Megaphragma_20376,Megaphragma_57322,Megaphragma_61856,Nasonia_5792,Nasonia_5793,Nasonia_5794,Trichogramma_8620,Trichogramma_8719,Trichogramma_9035
Ceratosolen_4684,Copidosoma_4838,Megaphragma_4440,Nasonia_5785,Nasonia_5786,Nasonia_5790,Trichogramma_8820
Ceratosolen_4704,Copidosoma_9335,Copidosoma_9336,Copidosoma_9339,Megaphragma_4858,Nasonia_1874,Trichogramma_14054,Trichogramma_14055
Ceratosolen_4762,Copidosoma_11202,Copidosoma_15826,Megaphragma_76779,Megaphragma_76780,Nasonia_2526,Trichogramma_3630
Ceratosolen_5017,Copidosoma_5720,Megaphragma_75405,Nasonia_13983,Trichogramma_339,Trichogramma_340
Ceratosolen_507,Copidosoma_815,Megaphragma_14897,Nasonia_11674,Trichogramma_19065
Ceratosolen_5093,Copidosoma_2031,Copidosoma_2096,Copidosoma_2097,Megaphragma_75374,Nasonia_5091,Trichogramma_9410
Ceratosolen_5116,Copidosoma_7478,Megaphragma_17234,Nasonia_12900,Trichogramma_14781,Trichogramma_14782,Trichogramma_14783,Trichogramma_19429,Trichogramma_19430
Ceratosolen_5133,Copidosoma_12100,Megaphragma_49983,Nasonia_14906,Trichogramma_14799
Ceratosolen_5274,Copidosoma_10675,Copidosoma_10676,Copidosoma_10677,Copidosoma_10678,Megaphragma_21733,Nasonia_15991,Nasonia_15992,Trichogramma_6476,Trichogramma_6477,Trichogramma_6478,Trichogramma_6479
Ceratosolen_5629,Ceratosolen_5790,Copidosoma_884,Megaphragma_21703,Nasonia_7994,Nasonia_7995,Trichogramma_11742,Trichogramma_20203
Ceratosolen_5647,Ceratosolen_5648,Copidosoma_8644,Megaphragma_75568,Nasonia_15222,Trichogramma_9752,Trichogramma_9753
Ceratosolen_5779,Ceratosolen_5787,Copidosoma_9627,Megaphragma_9116,Nasonia_3985,Trichogramma_11787
Ceratosolen_5794,Copidosoma_8668,Megaphragma_3022,Megaphragma_66583,Megaphragma_72202,Megaphragma_73915,Nasonia_4671,Trichogramma_11351,Trichogramma_9433,Trichogramma_9541,Trichogramma_9542
Ceratosolen_5796,Copidosoma_8704,Copidosoma_8705,Megaphragma_75570,Nasonia_15216,Trichogramma_9888
Ceratosolen_5805,Copidosoma_1258,Copidosoma_8107,Megaphragma_22828,Nasonia_5695,Trichogramma_2785
Ceratosolen_6044,Copidosoma_9850,Copidosoma_9851,Copidosoma_9852,Copidosoma_9854,Copidosoma_9855,Copidosoma_9856,Copidosoma_9857,Megaphragma_56907,Nasonia_5072,Nasonia_5073,Trichogramma_8757
Ceratosolen_6145,Copidosoma_1201,Megaphragma_43368,Nasonia_5779,Trichogramma_5994
Ceratosolen_6184,Copidosoma_4499,Megaphragma_62462,Nasonia_11162,Trichogramma_2943
Ceratosolen_6194,Copidosoma_11522,Megaphragma_2482,Megaphragma_73145,Megaphragma_73146,Nasonia_10651,Trichogramma_10713,Trichogramma_10720,Trichogramma_10726,Trichogramma_20350
Ceratosolen_6222,Copidosoma_8828,Copidosoma_8829,Megaphragma_18387,Megaphragma_52166,Nasonia_10582,Trichogramma_19029,Trichogramma_19030,Trichogramma_19031,Trichogramma_19032,Trichogramma_9698
Ceratosolen_6349,Ceratosolen_6350,Ceratosolen_6351,Copidosoma_11399,Copidosoma_11400,Megaphragma_63531,Nasonia_4607,Trichogramma_16328,Trichogramma_16330,Trichogramma_16331
Ceratosolen_6491,Copidosoma_5317,Megaphragma_63382,Megaphragma_63383,Nasonia_9832,Trichogramma_7695
Ceratosolen_6540,Copidosoma_15265,Megaphragma_23327,Nasonia_2929,Trichogramma_15196
Ceratosolen_6738,Copidosoma_1390,Megaphragma_55455,Nasonia_3784,Trichogramma_5687
Ceratosolen_6851,Copidosoma_9443,Copidosoma_9444,Megaphragma_4788,Megaphragma_6362,Nasonia_1047,Trichogramma_5700
Ceratosolen_6852,Copidosoma_9411,Megaphragma_14183,Nasonia_1048,Trichogramma_5741
Ceratosolen_6916,Copidosoma_14782,Copidosoma_4353,Megaphragma_6752,Nasonia_4288,Trichogramma_16360
Ceratosolen_693,Copidosoma_15527,Megaphragma_23031,Nasonia_6616,Trichogramma_3189
Ceratosolen_6992,Copidosoma_11605,Megaphragma_12655,Nasonia_5602,Trichogramma_6076
Ceratosolen_7133,Copidosoma_4388,Megaphragma_55983,Nasonia_11143,Trichogramma_6115
Ceratosolen_7139,Copidosoma_14730,Megaphragma_13862,Nasonia_4311,Trichogramma_16312,Trichogramma_7355,Trichogramma_7356
Ceratosolen_7363,Copidosoma_11253,Megaphragma_22313,Nasonia_676,Trichogramma_15970
Ceratosolen_7389,Copidosoma_17161,Megaphragma_73338,Nasonia_5209,Trichogramma_18034
Ceratosolen_7397,Copidosoma_11246,Megaphragma_11799,Nasonia_679,Trichogramma_12205
Ceratosolen_7503,Copidosoma_4029,Megaphragma_23196,Nasonia_45,Nasonia_46,Nasonia_7114,Trichogramma_5351
Ceratosolen_7802,Ceratosolen_7803,Ceratosolen_7804,Copidosoma_11809,Megaphragma_596,Nasonia_6942,Trichogramma_14826
Ceratosolen_7937,Copidosoma_8206,Megaphragma_68081,Nasonia_8439,Trichogramma_14651,Trichogramma_14652
Ceratosolen_7938,Copidosoma_14950,Copidosoma_17210,Megaphragma_72446,Nasonia_8437,Trichogramma_14906,Trichogramma_14907,Trichogramma_14908,Trichogramma_14909,Trichogramma_15772
Ceratosolen_7976,Copidosoma_12406,Copidosoma_12407,Megaphragma_76143,Nasonia_7121,Trichogramma_5334,Trichogramma_5335
Ceratosolen_7997,Copidosoma_3384,Megaphragma_66884,Nasonia_10817,Trichogramma_4985
Ceratosolen_8058,Copidosoma_176,Megaphragma_71852,Nasonia_9938,Trichogramma_5184
Ceratosolen_8244,Copidosoma_5403,Copidosoma_5993,Megaphragma_66623,Megaphragma_66986,Nasonia_3913,Trichogramma_11717,Trichogramma_14068
Ceratosolen_8260,Copidosoma_6376,Copidosoma_6377,Megaphragma_57402,Nasonia_11151,Trichogramma_13905
Ceratosolen_8261,Copidosoma_9464,Megaphragma_3953,Megaphragma_71025,Nasonia_12250,Nasonia_12252,Trichogramma_16364,Trichogramma_2441,Trichogramma_8985
Ceratosolen_8364,Copidosoma_4519,Megaphragma_73935,Nasonia_5558,Trichogramma_2999
Ceratosolen_8384,Copidosoma_10375,Megaphragma_14902,Megaphragma_74296,Nasonia_4040,Trichogramma_990,Trichogramma_991
Ceratosolen_8400,Copidosoma_15944,Copidosoma_7838,Megaphragma_10742,Nasonia_12140,Trichogramma_18904
Ceratosolen_8502,Copidosoma_16131,Megaphragma_21702,Nasonia_11825,Trichogramma_11743,Trichogramma_18290
Ceratosolen_8830,Copidosoma_7395,Megaphragma_2529,Nasonia_12899,Trichogramma_14588
Ceratosolen_8896,Copidosoma_14549,Megaphragma_16546,Nasonia_12508,Trichogramma_4811
Ceratosolen_8901,Copidosoma_7489,Megaphragma_55413,Nasonia_6057,Trichogramma_14405
Ceratosolen_8904,Copidosoma_7392,Megaphragma_67206,Nasonia_11854,Trichogramma_18522
Ceratosolen_8935,Copidosoma_9320,Megaphragma_57763,Nasonia_6276,Nasonia_6277,Nasonia_6278,Trichogramma_4961
Ceratosolen_9176,Copidosoma_9888,Megaphragma_68185,Nasonia_4041,Trichogramma_1892,Trichogramma_1893
Ceratosolen_95,Copidosoma_7262,Megaphragma_65349,Megaphragma_66195,Nasonia_13673,Trichogramma_9999
Ceratosolen_9652,Copidosoma_7477,Megaphragma_53457,Nasonia_9251,Trichogramma_2476,Trichogramma_2477
Ceratosolen_9768,Copidosoma_17066,Megaphragma_22664,Megaphragma_67926,Nasonia_2048,Trichogramma_16355
Ceratosolen_9925,Copidosoma_2367,Megaphragma_65168,Nasonia_1067,Trichogramma_11105,Trichogramma_15019
Ceratosolen_9926,Ceratosolen_9927,Ceratosolen_9928,Copidosoma_2377,Copidosoma_2378,Copidosoma_2379,Megaphragma_69355,Nasonia_1068,Trichogramma_11180
